# Quorum Sensing Regulators and Non-ribosomal Peptide Synthetases Govern Antibacterial Secretions in *Xenorhabdus szentirmaii*

**DOI:** 10.1101/2025.02.03.636359

**Authors:** Ritisha Dey, Domonique Olivia Valle, Abhijit Chakraborty, Kimberly A Mayer, Jagadeesh Uppala, Anish Chakraborty, Shama Mirza, Steven Forst, Troy Skwor, Madhusudan Dey

**Author notes:** **Corresponding author:** Madhusudan Dey (Professor,).

## Abstract

The decades-long gap in antibiotic discovery has led to a significant health crisis due to antimicrobial resistance (AMR). The bacterial genus *Xenorhabdus*, which forms symbiotic relationships with the soil nematode *Steinernema*, are known to secrete a variety of antimicrobial compounds with potential effectiveness against AMR. These antimicrobial compounds are primarily bio-synthesized by non-ribosomal peptide synthetases (NRPS) and polyketide synthetase (PKS) genes. In this study, we report that *X. szentirmaii* produces high levels of antibiotic activity during the stationary phase against diverse bacteria including known antibiotic resistant pathogens. It possesses 17 operons to encode predicted NRPS and PKS enzymes, designated as *ste1* through *ste17*. The *ste15-ste16* and *ste17* operons are predicted to produce the known antibiotics Pax peptide and Fabclavine, respectively. Additionally, the newly identified operons *ste3*, *ste4*, *ste5*, *ste8, ste9*, and *ste14* consist of single genes, each containing two or more *NRPS* genes. The *ste13* operon harbors two *NRPS* genes, while the ste7 and ste12 operons contain three *NRPS* genes each. Further, RNA-seq analysis showed that *lsrF* that encodes a quorum sensing autoinducer-2 (AI-2) aldolase was expressed at high levels during stationary phase. These findings provide evidence that *X. szentirmaii* uses quorum sensing (QS) to synchronize the expression of multiple NRPS and PKS enzymes responsible for synthesizing various antimicrobial compounds. This study underscores the potential to leverage these regulatory insights for maximizing commercial applications of novel antibiotics combating AMR, as well as broader industrial uses.
