## Supplemental Table 3 for "Quorum Sensing Regulators and Non-ribosomal Peptide Synthetases Govern Antibacterial Secretions in *Xenorhabdus szentirmaii*"

### Sheet: Sheet1
GenBank Annotation	Protein Acc #	Encoded amino acids	New Name	Homologous to
Xsze_01262	WP_038240738.1	1052	ste1
Xsze_01901	WP_038240618.1	931	ste2
Xsze_01979	WP_038240560.1	2722	ste3
Xsze_02984	WP_099139142.1	7056	ste4
Xsze_02985	WP_038239004.1	8650	ste5
Xsze_03167	WP_038233794.1	3986	ste6B	Yersiniabactin
Xsze_03168	WP_038233793.1	2071	ste6A
Xsze_03395	WP_038235869.1	2009	ste7C
Xsze_03396	WP_084616174.1	1567	stc7B
Xsze_03397	WP_038235871.1	1568	ste7A
Xsze_03440	WP_099139150.1	5335	ste8
Xsze_03460	WP_038242134.1	6837	ste9
Xsze_03484	WP_038234872.1	1000	ste10
Xsze_03488	WP_051462298.1	2480	ste11	Gramicidin
Xsze_03586	WP_099139151 .1	8789	ste12A	Hybrid NRPS/ polyketide synthase
Xsze_03587	WP_244590081.1	2261	ste12B	Hybrid NRPS/ polyketide synthase
Xsze_03588	WP_099139152.1	4988	ste12C	Hybrid NRPS/ polyketide synthase
Xsze_03680	WP_038242481.1	4743	ste13
Xsze_03713	WP_244431779.1	3922	ste14
Xsze_03725	WP_038237162.1	1051	ste15	Peptide-antimicrobial-Xenorhabdus (PaxA)
Xsze_03731	WP_143707588.1	1575	ste16A	Peptide synthetase PaxB (fragment)
Xsze_03732	WP_038241761.1	3655	ste16B	Peptide synthetase PaxC (fragment)
Xsze_03737	WP_244431864.1	2308	ste17C	Fabclavine
Xsze_03738	WP_099139156.1	1629	ste17B	Fabclavine
Xsze_03739	WP_038240738.1	4346	ste17A	Fabclavine

### Sheet: Sheet2
ste1	log	248	342	359	167	295
	stationary	354	471	486	396	412.5
ste2	log	131	172	184	84	151.5
	stationary	358	409	382	264	383.5
ste3	log	51	75	75	35	63
	stationary	66	166	81	85	116
ste4	log	129	158	129	97	143.5
	stationary	161	208	216	138	184.5
ste5	log	95	157	145	91	126
	stationary	1304	564	339	201	934
ste6A	log	40	40	37	22	40
	stationary	47	86	74	74	66.5
ste7A	log	5	19	13	4	12
	stationary	13	40	15	15	26.5
ste8	log	66	89	93	57	77.5
	stationary	81	100	99	61	90.5
ste9	log	210	296	271	173	253
	stationary	239	335	316	210	287
ste10	log	27	21	23	14	24
	stationary	75	87	90	64	81
ste11	log	129	179	187	109	154
	stationary	230	299	235	167	264.5
ste12A	log	231	217	191	140	224
	stationary	233	270	253	201	251.5
ste13	log	53	76	57	40	64.5
	stationary	106	108	95	77	107
ste14	log	88	126	107	68	107
	stationary	148	230	171	119	189
ste15	log	11	20	11	15	15.5
	stationary	29	32	29	18	30.5
ste16A	log	23	26	27	16	24.5
	stationary	23	29	30	31	26
ste17A	log	121	128	122	72	124.5
	stationary	171	225	194	129	198
ngrA	log	8	22	8	10	15
	stationary	52	49	50	42	50.5
